# Triazole Stress Induces Accelerated Degradation of *Aspergillus fumigatus* Hmg1

**DOI:** 10.64898/2026.10.02.756251

**Authors:** Jinhong Xie, Adela Martin-Vicente, Harrison I. Thorn, Uxue Perez-Cuesta, Asmita Nandi, Jarrod R. Fortwendel

**Author notes:** Corresponding Author: Jarrod R. Fortwendel, PhD, University of Tennessee Health Science Center College of Pharmacy, 881 Madison Ave, Rm 338A Memphis, TN 38163.

## Abstract

Triazole antifungals inhibit the lanosterol C14-demethylase Cyp51A/B and are the first-line treatment for invasive aspergillosis caused by *Aspergillus fumigatus*. We previously proposed that triazoles impose a secondary constraint on ergosterol biosynthesis through negative feedback regulation of HMG-CoA reductase (Hmg1) through its sterol sensing domain (SSD), and SSD mutations compromise this regulation to produce resistance. The molecular mechanism underpinning this feedback remained unknown. In this study, we show that voriconazole drives accelerated protein degradation of Hmg1 and that SSD mutation abolishes this regulated degradation. Triazole-induced Hmg1 degradation is proteasome-dependent and partially requires the ERAD E3 ubiquitin ligase, HrdA, and INSIG ortholog, InsA, both conserved regulators of HMG-CoA Reductase abundance. We provide genetic evidence that the initiating negative feedback signal is not triazole acting directly on Hmg1 but lanosterol accumulation resulting from Cyp51A/B inhibition. To test whether depleting Hmg1 protein could re-sensitize resistant strains, we utilized a GFP-targeted degradation system designed to target Hmg1 for degradation without engaging its SSD. Combining this system with voriconazole treatment reduced the MIC at least four-fold in both conidia and established hyphae in susceptible and resistant strains. Together, our findings support a model wherein triazole-induced lanosterol accumulation drives HrdA/InsA-dependent accelerated degradation of Hmg1 and establish that pharmacologically inducing this secondary mechanism can enhance triazole activity in both susceptible and resistant isolates.
