## Supplemental Tables for "Triazole Stress Induces Accelerated Degradation of *Aspergillus fumigatus* Hmg1"

### Sheet: Table S1
Supplemental Table 1. Strains in this study
	Strain	Relevant genotype / description	Parental background	Source
	CEA10	Parental strain of all strains in this study	/	/
	hmg1S305P	S305P mutation without slective marker	CEA10	This study
	hmg1-HiBiT	Native hmg1 C-terminally tagged with HiBiT	CEA10	This study
	hmg1S305P-HiBiT	HiBiT-tagged hmg1 carrying the S305P sterol-sensing-domain mutation	CEA10	This study
	ΔhrdA hmg1-HiBiT	hrdA deletion in the hmg1-HiBiT background	hmg1-HiBiT	This study
	ΔinsA hmg1-HiBiT	insA deletion in the hmg1-HiBiT background	hmg1-HiBiT	This study
	OE-insA/hmg1-HiBiT	insA overexpression in the hmg1-HiBiT background	hmg1-HiBiT	This study
	hmg1-HiBiT/cyp51AG54W	HiBiT-tagged hmg1 combined with the cyp51A G54W allele	cyp51AG54W	(8)
	hmg1-HiBiT/erg6pTetOff	HiBiT-tagged hmg1 with doxycycline-repressible erg6 (pTetOff)	hmg1-HiBiT	This study
	hmg1S305P-HiBiT/erg6pTetOff	HiBiT-tagged hmg1S305P with doxycycline-repressible erg6 (pTetOff)	hmg1S305P-HiBiT	This study
	insA-3xFLAG/hmg1-HiBiT	C-terminal 3xFLAG-tagged insA with HiBiT-tagged hmg1	hmg1-HiBiT	This study
	insA-3xFLAG/hmg1S305P-HiBiT	3xFLAG-tagged insA with HiBiT-tagged hmg1S305P	hmg1S305P-HiBiT	This study
	hmg1-GFP	Native hmg1 C-terminally tagged with GFP	CEA10	(13)
	hmg1S305P-GFP	GFP-tagged hmg1S305P	CEA10	(13)
	hmg1-GFP/TetOn-GFPNb-Rnf4	hmg1-GFP with doxycycline-inducible GFPNb–Rnf4	hmg1-GFP	This study
	hmg1S305P-GFP/TetOn-GFPNb-Rnf4	As row 17 in the hmg1S305P background	hmg1S305P-GFP	This study
	CEA10/TetOn-GFPNb-Rnf4	Doxycycline-inducible GFPNb–Rnf4 degron cassette; no GFP-tagged target	CEA10	This study
	GFP/TetOn-GFPNb-Rnf4	Cytosolic GFP with GFPNb–Rnf4 cassette	CEA10	This study

### Sheet: Table S2
Supplemental Table 2. Primers in this study
	Purpose	Primer name	Sequence
	Protospacer Sequence	crRNA_hmg1_5	GGGATTGACGATGTCCTCCT
	Protospacer Sequence	crRNA_hmg1_3	GATTAAGTATGATTTTGTGT
	Protospacer Sequence	crRNA_hmg1 S305P	AACAAGGAATGGAAGGCCCT
	Protospacer Sequence	crRNA_hrdA_5	AACTCGCCTCGTTAAGTTTC
	Protospacer Sequence	crRNA_hrdA_3	GACGAGGAGACTTGAAAGCC
	Protospacer Sequence	crRNA_insA_5	ATTCAGCAGATCGCACATCA
	Protospacer Sequence	crRNA_insA_3	ACATAGAAACGAACACGAAA
	Protospacer Sequence	crRNA_erg6_5	AAGTCCAATTGCTATCGCCA
	Protospacer Sequence	crRNA_insAflag_5	GGAACAGGCAGAGATCGACT
	Protospacer Sequence	crRNA_insAflag_3	TATTTGCGTTGTTCATGAAG
	Protospacer Sequence	crRNA_fcyB_5	TTAGTGGCTGGCGGCCAACA
	Protospacer Sequence	crRNA_fcyB_3	CTCTTGATGATAGAAGTGTG
	Repair Template	hmg1S305P-RT-F	ATTGTCATCATGACCCTGGGATACC
	Repair Template	hmg1S305P-RT-R	CCTTGTTCCTTGATCGCGGTC
	Repair Template	RT-hmg1-hibit-F	CGTGAGTGCTGCTCGGGGATTGACGATGTCCTCCTCGGAGGTGAGCGGCTGGCGGCTGTT
	Repair Template	RT-hmg1-hibit-R	CAGATTATGTGTGCTATTATTCTTGAAATACTTCATAAGCTTCGGAGAATATGGAGCTTC
	Repair Template	RT-hrdA-KO-F	ATGTCAATGACATCGGGCTTCCAACTCGCCTCGTTAAGTTAGCTTGCATGCCTGCAGG
	Repair Template	RT-hrdA-KO-R	CACCATGAAGAGATATCAAGACAGTTAGTGGGGCAGGCAGCCGAGCTCCCAAATCTGTCCAG
	Repair Template	RT-insA-KO-F	TACGAAGCATACCATATCCTTATTCAGCAGATCGCACATCAGCTTGCATGCCTGCAGG
	Repair Template	RT-insA-KO-R	TCAACCCAAAACCTAGCAACATAGAAACGAACACGAAACCGAGCTCCCAAATCTGTCCAG
	Repair Template	RT-insA-OE-F	CTGTCCTGTTACGAAGCATACCATATCCTTATTCAGCAGTCGAGTGGAGATGTGGAGTGG
	Repair Template	RT-insA-OE-R	CGCGGACGAGGTTGAAGGATGGCGGGTTTATCAGCCATTGTGAAGAAGTGAGGAGGGTTT
	Repair Template	RT-erg6-TetOff-F	GATCTGTGATCCACCCCTTTTCCACCCTTACCACATCCAAAGCTTGCATGCCTGCAGG
	Repair Template	RT-erg6-TetOff-R	CGCGCAAGTGGTTCTCTTGTTCCAAAGCTACGGGGGCCATGTGATGTCTGCTCAAGCGGG
	Repair Template	RT-insAflag-F	CTTGCCATTGGAGGAACAGGCAGAGATCGACTCGGTGGTAGTGGAAGCGGTTCTGGAAGT
	Repair Template	RT-insAflag-R	CTGTTGAAAAACTTCTTTCCTTTTTCTTTTCTTCTTTTTCCGAGCTCCCAAATCTGTCCA
	Repair Template	RT-fcyB-KO-F	CAATGTCCAAAACTGACTCAACTTAGTGGCTGGCGGCCAACTTTGCCCGGTGTATGAAACCG
	Repair Template	RT-fcyB-KO-R	ACGGTCGACAAACAAGACCAATTGATAAAACCCAAAAACCGCGGTCGGCATCTACTTCAG
	Fusion PCR	Fusion-hmg1-hibit-1	GTGAGCGGCTGGCGGCTGTTCAAGAAGATTAGCTGAATTTGGGGTAAATAGCGATTACTA
	Fusion PCR	Fusion-hmg1-hibit-2	TGCTTGAGAAGGTTTTGGGACGCTCGAAGGCTTTAATTACTTAATCGTTCACTCATTCCA
	Fusion PCR	Fusion-hmg1-hibit-3	TGATAAATGTAGGAATTGGAATGAGTGAACGATTAAGTAATTAAAGCCTTCGAGCGTCCC
	Fusion PCR	Fusion-hmg1-hibit-4	AAGCTTCGGAGAATATGGAGCTTC
	Fusion PCR	Fusion-insA-flag-1	GGTAGTGGAAGCGGTTCTGGAAGTGGTTCCGACTACAAGGACCACGACGGCGACTACAAGGACGACGACGACAAGGACTACAAGGACGACGACGACAAGTAATGGAGTCCCTGTCAACGCC
	Fusion PCR	Fusion-insA-flag-2	GTGTACTGTGTAAGCGCCCACTCCACATCTCCACTCGAGAACAACGCAAATAACAACATT
	Fusion PCR	Fusion-insA-flag-3	GGAACGCTTTTGAAAGAATGTTGTTATTTGCGTTGTTCTCGAGTGGAGATGTGGAGTGGG
	Fusion PCR	Fusion-insA-flag-4	CCGAGCTCCCAAATCTGTCCA
	PCR screening	hmg1-scr-F	CGCAGTGCTGCTACGACAC
	PCR screening	hmg1-scr-R	GCCTGCATTAAGGGCCATGTG
	PCR screening	hrdA-scr-F	CTACGGACGCTGTGCATCG
	PCR screening	hrdA-scr-R	CATGAGAAGCGCGGCGATAT
	PCR screening	insA-scr-F	CTTGCCACCATCAGGCTGG
	PCR screening	insA-scr-R	CGTGATCAGGATCATTCCATTGTCC
	PCR screening	erg6-scr-F	GGCAGAATGGTCAGGTACTGC
	PCR screening	erg6-scr-R	CAATGTGGCATACTCAGCACGG
	PCR screening	fcyB-scr-F	CAGCCGATGAACGGACGG
	PCR screening	fcyB-scr-R	TGCATGATGTGCCTATGGCC
	RT-qPCR	cyp51A-q-F	CATCGGCGAGAAATTCGCTTATG
	RT-qPCR	cyp51A-q-R	GCTTCTCCCAGCCGATGATG
	RT-qPCR	erg7A-q-F	GTGGCTGCGAGTTCCTCCTC
	RT-qPCR	erg7A-q-R	GTGGCTCCTTGTGTGGATATTCCG
	RT-qPCR	erg6-q-F	ACCCGACACTATTACAACCTGGC
	RT-qPCR	erg6-q-R	GGTGAGCCAGGTAGTGTTCATGAC
	RT-qPCR	erg24-q-F	CAAGTTCAATGCCCTTCCTTCCG
	RT-qPCR	erg24-q_R	CGCATACACAAAGATGGCGAGG
	RT-qPCR	erg25-q-F	GGCACTGGGATGTGTTGATGG
	RT-qPCR	erg25-q-R	TCAAGCCTGCCGCTTCTCC

### Sheet: WB raw data
Figure 1
hmg1-HiBiT
	LANE	PS staining	Band IntDen		LANE	PS staining	Band IntDen		LANE	PS staining	Band IntDen
	1	3.24688e+06	202077		1	1.88164e+06	213365		1	2.6824e+06	207292
	2	2.95269e+06	114013		2	1.94911e+06	115288		2	2.67806e+06	125020
	3	2.75347e+06	40174		3	1.54391e+06	42013		3	3.19739e+06	64307
	4	2.80741e+06	94099		4	1.62667e+06	83522		4	2.71792e+06	48245
	5	3.11899e+06	17217		5	1.59947e+06	19012		5	2.4822e+06	4176
	6	2.88597e+06	4225		6	1138907	4075		6	2.1125e+06	664
hmg1S305P-HiBiT
	LANE	PS staining	Band IntDen		LANE	PS staining	Band IntDen		LANE	PS staining	Band IntDen
	1	2.54717e+06	94221		1	1.90041e+06	80960		1	4.05319e+06	111810
	2	2.47585e+06	43490		2	1.83191e+06	28521		2	3.53259e+06	49164
	3	2.68765e+06	45992		3	2.21727e+06	30938		3	4.34992e+06	60921
	4	2.76043e+06	191193		4	2.45815e+06	126494		4	3.57995e+06	197975
	5	2.75289e+06	155796		5	2458982	104419		5	4.72863e+06	160206
	6	2.41597e+06	55506		6	1812344	42823		6	4033721	118973
Figure 2
MG-132
	LANE	PS staining	Band IntDen		LANE	PS staining	Band IntDen		LANE	PS staining	Band IntDen
	1	188818	43482		1	86011.1	33734		1	280420	28729
	2	202589	10764		2	107532	8155		2	271466	5818
	3	203227	3378		3	131741	2195		3	248896	3503
	4	201068	120708		4	135438	90492		4	223900	92486
	5	196638	93066		5	115957	78067		5	204576	64882
	6	163001	55133		6	79129.2	43639		6	167805	36766
ΔhrdA/hmg1- HiBiT
	LANE	PS staining	Band IntDen		LANE	PS staining	Band IntDen		LANE	PS staining	Band IntDen
	1	2.99884e+06	73764		1	3.36573e+06	177880		1	2.93841e+06	85740
	2	3.66414e+06	62190		2	3.23901e+06	118429		2	3.47929e+06	76885
	3	3.78191e+06	65722		3	3.34291e+06	97533		3	4.21552e+06	73766
	4	4.48533e+06	10733		4	3.07353e+06	10444		4	4.58006e+06	9252
	5	3.46205e+06	149703		5	4.182e+06	209006		5	4.88192e+06	147135
	6	3.66721e+06	32351		6	3.04035e+06	38820		6	4.18191e+06	31571
	7	4.07933e+06	193185		7	3.07689e+06	171471		7	3.81219e+06	153878
	8	3.16068e+06	47795		8	2.74912e+06	71798		8	3.14596e+06	69453
Figure 3
ΔinsA/hmg1- HiBiT
	LANE	PS staining	Band IntDen		LANE	PS staining	Band IntDen		LANE	PS staining	Band IntDen		LANE	PS staining	Band IntDen
	1	1.75193e+06	106240		1	1.50464e+06	220821		1	2.60328e+06	158299		1	3.24006e+06	185093
	2	2.11543e+06	54616		2	1.63795e+06	145417		2	3.24016e+06	73845		2	4.40768e+06	110394
	3	2.04977e+06	25279		3	2.02311e+06	103842		3	3.55627e+06	21065		3	4.42177e+06	101450
	4	1.94311e+06	4516		4	1.89608e+06	11183		4	3.50936e+06	3127		4	4.52061e+06	14884
	5	2.06041e+06	17435		5	1.78958e+06	46423		5	3.25464e+06	134301		5	4.7417e+06	95749
	6	2.04828e+06	8480		6	1.71419e+06	18330		6	2.9817e+06	44573		6	4.48053e+06	56151
	7	2.03401e+06	34866		7	1.93064e+06	87501		7	2.89358e+06	145027		7	4.74273e+06	139606
	8	1.82033e+06	4346		8	1.68132e+06	34028		8	2.36829e+06	32385		8	3.7727e+06	53378
OE-insA/hmg1- HiBiT
	LANE	PS staining	Band IntDen		LANE	PS staining	Band IntDen		LANE	PS staining	Band IntDen
	1	2.30737e+06	124474		1	1.9705e+06	144694		1	2.50344e+06	84874
	2	2.7323e+06	128919		2	2.47926e+06	161026		2	2.74169e+06	120908
	3	3.69561e+06	63231		3	2.74149e+06	90543		3	2.7877e+06	29154
	4	4.34197e+06	33247		4	2.79501e+06	26008		4	2.68756e+06	6372
	5	3.65311e+06	137272		5	3.10157e+06	156240		5	3.40476e+06	146969
	6	3.17285e+06	85381		6	2.7481e+06	92569		6	3.15724e+06	130678
	7	4.313e+06	8688		7	3.38856e+06	14411		7	3.33261e+06	9283
	8	3.11867e+06	1738		8	2927878	950		8	3.2218e+06	572
Figure 4
hmg1-HiBiT with ITRA
	LANE	PS staining	Band IntDen		LANE	PS staining	Band IntDen		LANE	PS staining	Band IntDen
	1	205822	139049		1	384709	97676		1	509281	91507
	2	197346	51819		2	403910	31448		2	522027	31348
	3	175706	21228		3	365683	11799		3	583547	12940
	4	202725	72676		4	309031	118996		4	543803	123813
	5	177233	22333		5	323172	12763		5	540818	9701
	6	137731	121		6	255519	4616		6	489729	1487
cyp51AG54W/hmg1- HiBiT
	LANE	PS staining	Band IntDen		LANE	PS staining	Band IntDen		LANE	PS staining	Band IntDen
	1	160569	67594		1	612269	95670		1	205078	70729
	2	186856	31644		2	583193	34611		2	208013	28733
	3	115070	10599		3	483472	11175		3	204193	9737
	4	121582	146588		4	460908	134944		4	180094	135150
	5	133961	93516		5	512408	88056		5	144699	80094
	6	135458	67718		6	499557	57459		6	155138	53475
erg6
	LANE	PS staining	Band IntDen		LANE	PS staining	Band IntDen		LANE	PS staining	Band IntDen
	1	67977.9	104406		1	122874	94612		1	181417	91121
	2	91397.1	106948		2	146755	83057		2	174912	79915
	3	104516	3381		3	208953	3226		3	226246	2844
	4	73220.1	96677		4	209575	92194		4	194584	98106
	5	75940.2	107965		5	196679	110535		5	170569	110751
	6	102318	16516		6	193170	22074		6	172092	25055
Fgiure 5
hmg1-GFP/Teton-GFPNb-rnf4
	LANE	PS staining	Band IntDen		LANE	PS staining	Band IntDen		LANE	PS staining	Band IntDen
	1	164114	220115		1	172597	206134		1	269674	164995
	2	182677	66148		2	174597	122087		2	312131	61707
	3	191571	14910		3	174235	14230		3	263322	15661
	4	185143	1281		4	157779	711		4	229158	872
	5	167876	3580		5	189929	539		5	225577	4932
	6	163932	1530		6	154960	0		6	236131	1969
